# Complete Genome Sequence of the Polysaccharide-Degrading Rumen Bacterium *Pseudobutyrivibrio xylanivorans* MA3014

**DOI:** 10.1101/2020.07.08.194233

**Authors:** Nikola Palevich, Paul H. Maclean, William J. Kelly, Sinead C. Leahy, Jasna Rakonjac, Graeme T. Attwood

## Abstract

Ruminants are essential for maintaining the global population and managing greenhouse gas emissions. In the rumen, bacterial species belonging to the genera rumen *Butyrivibrio* and *Pseudobutyrivibrio* constitute the core bacterial rumen microbiome and are important degraders of plant-derived complex polysaccharides. *Pseudobutyrivibrio xylanivorans* MA3014 was selected for genome sequencing in order to examine its ability to breakdown and utilize plant polysaccharides. The complete genome sequence of MA3014 is 3.58 Mb, consists of three replicons (a chromosome, chromid and plasmid), has an overall G+C content of 39.6% and encodes 3,265 putative protein-coding genes (PCGs). Comparative pan-genomics of all cultivated and currently available *P. xylanivorans* genomes has revealed highly open genomes and a strong correlation of orthologous genes within this species of rumen bacteria. MA3014 is metabolically versatile and capable of utilizing a range of simple mono-or oligosaccharides to complex plant polysaccharides such as pectins, mannans, starch and hemicelluloses for growth, with lactate, butyrate and formate as the principal fermentation end-products. The genes encoding these metabolic pathways have been identified and MA3014 is predicted to encode an extensive repertoire of Carbohydrate-Active enZYmes (CAZymes) with 80 Glycoside Hydrolases (GHs), 28 Carbohydrate Esterases (CEs) and 51 Glycosyl Transferases (GTs), that suggest its role as an initiator of primary solubilization of plant matter in the rumen.
