## Supplementary_Tables for "Complete Genome Sequence of the Polysaccharide-Degrading Rumen Bacterium *Pseudobutyrivibrio xylanivorans* MA3014"

### Sheet: S1
Table S1. Classification and general features of the rumen bacterium P. xylanivorans MA3014.
Property	Term
Current classification	Domain: Bacteria
	Phylum: Firmicutes
	Class: Clostridia
	Order: Clostridiales
	Family: Lachnospiraceae
	Genus: Pseudobutyrivibrio
	Species: xylanivorans
	Type strain: No
	Strain: MA3014
Gram stain	Positive
Cell shape	Rod
Motility	Non-motile
Sporulation	Not reported
Temperature range	37-39°C
Optimum temperature	39°C
pH range; Optimum	6.0-7.0; 6.4
Carbon source	Variety of carbohydrates
Energy metabolism	Fermentative metabolism
Habitat	Bovine rumen
Salinity	Not reported
Oxygen requirement	Anaerobic
Biotic relationship	Symbiont of ruminants
Pathogenicity	Non-pathogen
Geographic location	Ruakura, Hamilton, New Zealand
Sample collection time	2009-05-01
Latitude	-37.77 (37°46'28"S)
Longitude	+175.31 (175°18'31"E)
Altitude	40 m

### Sheet: S2
Table S2. P. xylanivorans MA3014 genome project information.
Property	Term
Finishing Quality	High-quality, closed genome
Sequencing Platforms	454 GS-FLX Titanium, Illumina MiSeq
DNA sequencing read statistics
454 GS-FLX Titanium
Library	3 kb paired-end
Estimated Insert Size	2475.7
Read length	179
Number of Reads	1065660
Trimmed Reads (Yield %)	673,208 (63%)
Total Bases	213739107
Trimmed Bases (Yield %)	190,972,503 (89%)
Sequencing Depth (fold coverage)	55×
Assemblers	Newbler version 2.3
Illumina MiSeq
Library	2 kb paired-end (TruSeq)
Estimated Insert Size	238
Read length	301
Number of Reads	9891084
Trimmed Reads (Yield %)	9,301,280 (94%)
Total Bases	2376024236
Trimmed Bases (Yield %)	2,368,383,562 (99%)
Sequencing Depth (fold coverage)	677×
Assemblers	Velvet version 3.0, EDENA version 3.120926
Genome Project Information
Gene Calling Method	Glimmer and BLASTX
Locus Tag	FXF36
Genbank ID	CP043028, CP043029, CP043030
Genbank Date of Release	2020-09-16
GOLD ID	Gp0115764
BIOPROJECT ID	PRJNA560993
BIOSAMPLE ID	SAMN12605118
SRA BIOPROJECT ID	PRJNA560994
Source Material Identifier	Pseudobutyrivibrio xylanivorans MA3014
Project Relevance	Ruminant plant-fibre degradation

### Sheet: S3
Table S3. Carbon source utilization and fermentation end product profiles of P. xylanivorans MA3014 and Mz 5T.
		MA3014	Mz 5T (DSM 14809)d
Monosaccharidesa
Arabinose		+
Fructose		++
Galactose		++
Glucose		++	++
Mannose		+	+
Rhamnose		-	-
Ribose		-
Xylose		++	++
Disaccharidesa
Cellobiose		++	++
Lactose		+	+
Maltose		++	++
Melibiose		++
Sucrose		++	++
Trisaccharidesa
Melezitose		-	+
Raffinose		++	-
Trehalose		-	-
Sugar Alcoholsa
myo-Inositol		-	-
Mannitol		-	-
Sorbitol		-	-
Glycosidesa
Amygdalin		++
Esculin		-	+
Rutin		-
Salicin		-	+
Insoluble Substrates (mM)b
Cellulose		0	-
Dextrin		2
Inulin		0	-
Starch		4.7	+
Pectin		0
Xylan		1.2	++
Fermentation End Product Profile (mM)c
Lactate		8.2	5.45
Formate		4.3	7.55
Acetate		0	0
Propionate		0.1	0
n-Butyrate		5.4	8.8
Succinate		0	0.1
aΔOD600nm readings of 0.5-1.0 were scored as ++, 0.2-0.5 scored as +, and 0-0.2 scored as -. bFermentation end products measuring growth on insoluble substrates are expressed as the average of the total VFA concentrations (mM) of triplicate cultures with background inoculum and insoluble substrate VFAs in media controls subtracted. cEnd product profile for MA3014 are expressed as the average VFA …

### Sheet: S4
Table S4. Comparison of assembly and annotation statistics for the P. xylanivorans MA3014, Mz 5T and NCFB 2399 genomes.
	MA3014		Mz 5T (DSM 14809)		NCFB 2399 (DSM 10317)
	Value	% of totala	Value	% of totala	Value	% of totala
Genome Project Information
Status	Complete		Draft		Draft
Isolation source	Bovine rumen		Bovine rumen		Ovine rumen
BioSample ID	SAMN12605118		SAMN02745725		SAMN02910350
BioProject ID	PRJNA560993		PRJNA245713		PRJNA254867
Assembly method	Newbler v. 2.3, Velvet v. 3.0, EDENA v. 3.1		vpAllpaths v. r46652		vpAllpaths v. r46652
Genome coverage	677x		472x		402x
Sequencing technology	454 GS-FLX Titanium, Illumina MiSeq		Illumina HiSeq 2000, HiSeq 2500		Illumina HiSeq 2000, HiSeq 2500
Genome Statistics
Genome size (bp)	3584491	100	3420924	100	3213944	100
DNA coding (bp)	3217653	89.77	3122173	91.27	2947505	91.71
DNA G+C (bp)	1417916	39.56	1324549	38.72	1272039	39.58
DNA replicons/scaffolds	3	100	57	100	34	100
Genome Annotations
Total genes	3365	100	3150	100	2965	100
Protein coding genes	3265	97.03	3078	97.71	2890	97.47
RNA genes	81	2.41	72	2.29	75	2.53
rRNA operons	3	-	2	-	4	-
tRNA genes	53	1.58	55	1.75	49	1.65
Genes in internal clusters	689	20.48	329	10.44	248	8.36
Genes with function prediction	2364	70.25	2397	76.1	2275	76.73
Genes with enzymes	733	21.78	761	24.16	739	24.92
Genes connected to KEGG pathways	840	24.96	879	27.9	858	28.94
Genes connected to KEGG Orthology (KO)	1433	42.59	1486	47.17	1460	49.24
Genes assigned to COGs	2404	71.44	1933	61.37	1883	63.51
Genes with Pfam domains	2506	74.47	2502	79.43	2367	79.83
Genes with TIGRfam domains	850	25.26	894	28.38	883	29.78
Genes with InterPro domains	2593	77.06	1702	54.03	1608	54.23
Genes with signal peptides	153	4.55	180	5.71	167	5.63
Genes with transmembrane helices	818	24.31	837	26.57	816	27.52
CRISPR repeats	1	-	NA	-	1	-
Reference	This report		Kopecný et al. 2003
aThe total is based on either the size of the genome in base pairs or the total number of genes or PCGs in the annotated genome.

### Sheet: S5
Table S5. Comparison of MA3014, Mz 5T and NCFB 2399 protein coding gene percentages to COG functional categories.
Code	% of totala			Description
	MA3014	Mz 5T	NCFB 2399
J	7.99	9.46	9.65	Translation
K	8.6	7.8	7.74	Transcription
L	4.07	3.79	3.77	Replication, recombination and repair
D	1.51	1.34	1.34	Cell cycle control, mitosis and meiosis
V	3.45	2.68	2.82	Defense mechanisms
T	6.48	6.79	6.21	Signal transduction mechanisms
M	6.44	6.93	7.12	Cell wall/membrane biogenesis
N	3.27	3.23	3.2	Cell motility
U	1.12	1.11	0.96	Intracellular trafficking and secretion
O	3.92	3.92	4.16	Posttranslational modification, protein turnover, chaperones
C	4.32	3.97	3.87	Energy production and conversion
G	9.03	10.8	11.18	Carbohydrate transport and metabolism
E	7.34	8.86	8.6	Amino acid transport and metabolism
F	2.95	3.6	3.54	Nucleotide transport and metabolism
H	4.14	5.36	5.45	Coenzyme transport and metabolism
I	3.38	3.42	3.44	Lipid transport and metabolism
P	3.17	3.6	3.82	Inorganic ion transport and metabolism
Q	1.58	1.11	0.96	Secondary metabolites biosynthesis, transport and catabolism
R	8.96	7.39	7.6	General function prediction only
S	5.15	3.92	4.01	Function unknown
-	28.56	38.63	36.49	Not in COGs
aThe percentage is based on the total number of protein coding genes in the genome.

### Sheet: S6
Table S6. Genes encoding predicted polysaccharide degrading enzymes in the MA3014 genome.
Locus tag	Name	Annotation	Size (aa)	CAZya	Binding domains
FXF36_04125	bga2A	β-galactosidaseb	1005	GH2
FXF36_06510	bga2B	β-galactosidaseb	803	GH2
FXF36_13515	bga2C	β-galactosidaseb	819	GH2
FXF36_02110	gh2B	glycoside hydrolase family 2b	584	GH2
FXF36_06520	bgl3A	β-glucosidaseb	1050	GH3	Fibronectin type III-like
FXF36_07215	bgl3B	β-glucosidaseb	801	GH3	Fibronectin type III-like
FXF36_07920	bgl3C	β-glucosidaseb	914	GH3	C-terminal TMH, Fibronectin type III-like
FXF36_09525	bgl3D	β-glucosidaseb	367	GH3
FXF36_09880	bgl3E	β-glucosidaseb	713	GH3	Fibronectin type III-like
FXF36_09945	bgl3F	β-glucosidaseb	938	GH3	Fibronectin type III-like
FXF36_10090	bgl3G	β-glucosidaseb	999	GH3	C-terminal TMH, Fibronectin type III-like
FXF36_10740	bgl3H	β-glucosidaseb	803	GH3	Fibronectin type III-like
FXF36_14305	bgl3I	β-glucosidaseb	1009	GH3	C-terminal TMH, Fibronectin type III-like
FXF36_14315	bgl3J	β-glucosidaseb	786	GH3	Fibronectin type III-like
FXF36_15770	bgl3K	β-glucosidaseb	981	GH3	C-terminal TMH, Fibronectin type III-like
FXF36_05140	bhx3A	β-N-acetylhexosaminidase	612	GH3	C-terminal TMH
FXF36_01895	cel5A	endo-1,4-β-glucanaseb	584	GH5	CBM2a
FXF36_09750	cel5B	endo-1,4-β-glucanase/xylanaseb	438	GH5	C-terminal TMH
FXF36_09920	xyn8A	reducing end xylose-releasing exo-oligoxylanaseb	375	GH8
FXF36_01875	cel9A	cellodextrinaseb	758	GH9	CelD, CBM4
FXF36_01900	cel9B	cellodextrinaseb	828	GH9	CBM3, CBM2
FXF36_06140	cel9C	cellodextrinaseb	545	GH9	CelD
FXF36_14365	xyn10A	endo-1,4-β-xylanaseb	1295	GH10	CBM9
FXF36_08290	xyn10B	endo-1,4-β-xylanaseb	694	GH10	CBM2
FXF36_04695	glgB1	1,4-α-glucan branching enzymeb	621	GH13	CBM48
FXF36_00690	amy13A	α-amylaseb	545	GH13
FXF36_04650	amy13B	α-amylaseb	445	GH13
FXF36_06190	amy13C	α-amylaseb	542	GH13
FXF36_08785	amy13D	α-amylaseb	677	GH13
FXF36_11320	amy13E	α-amylaseb	600	GH13	CBM26
FXF36_11600	glgX1	glycogen debranching enzymeb	619	GH13
FXF36_07090	suc13P	sucrose phosphorylaseb	548	GH13
FXF36_04060	chi18A	chitinaseb	578	GH18
FXF36_03440	lyc25A	lysozymeb	881	GH25
FXF36_05880	lyc25B	lysozymeb	488	GH25	C-terminal TMH, CW
FXF36_07355	lyc25C	lysozymeb	545	GH25
FXF36_12920	lyc25D	lysozymeb	332	GH25
FXF36_02715	fuc29A	α-L-fucosidase	492	GH29
FXF36_06800	gh31A	glycoside hydrolase family 31b	748	GH31
FXF36_10015	gh31B	glycoside hydrolase family 31b	750	GH31
FXF36_06560	scr32A	sucrose-6-phosphate hydrolaseb	492	GH32
FXF36_10905	scr32B	sucrose-6-phosphate hydrolaseb	500	GH32
FXF36_02630	bga35A	β-galactosidaseb	718	GH35
FXF36_06585	aga36A	α-galactosidaseb	730	GH36
FXF36_07065	aga36B	α-galactosidaseb	734	GH36
FXF36_13505	aga36C	α-galactosidaseb	778	GH36
FXF36_08065	bga42A	β-galactosidaseb	681	GH42
FXF36_02650	xsa43A	xylosidase/arabinofuranosidase and esterase	922	GH43
FXF36_06170	xsa43B	xylosidase/arabinofuranosidaseb	324	GH43
FXF36_06310	xsa43C	β-xylosidaseb	1295	GH43
FXF36_08285	xsa43D	xylosidase/arabinofuranosidaseb	790	GH43	CBM2, CBM6
FXF36_09890	xsa43E	β-xylosidase	552	GH43
FXF36_09935	xsa43F	xylosidase/arabinofuranosidaseb	1191	GH43
FXF36_10220	xsa43G	xylosidase/arabinofuranosidaseb	515	GH43
FXF36_10230	xsa43H	xylosidase/arabinofuranosidaseb	510	GH43
FXF36_10235	xsa43I	xylosidase/arabinofuranosidaseb	318	GH43
FXF36_12770	xsa43J	xylosidase/arabinofuranosidaseb	498	GH43
FXF36_01935	arf51A	α-L-arabinofuranosidase	501	GH51
FXF36_10265	arf51B	α-L-arabinofuranosidaseb	506	GH51
FXF36_02635	agn53A	arabinogalactan endo-1,4-β-galactosidaseb	965	GH53	Big4
FXF36_07220	mal77A	4-α-glucanotransferaseb	507	GH77
FXF36_14370	gh115A	α-glucuronidaseb	970	GH115
FXF36_04775	est1A	feruloyl esteraseb	421	CE1	CBM2
FXF36_01200	est1C	feruloyl esterase	154	CE1
FXF36_15685	est1D	feruloyl esteraseb	231	CE1
FXF36_11835	est4A	polysaccharide deacetylaseb	304	CE4
FXF36_08995	nagA	N-acetylglucosamine-6-phosphate deacetylaseb	368	CE9
FXF36_06660	glgP1	starch/glycogen phosphorylaseb	817	GT35
FXF36_15115	glgP2	starch/glycogen phosphorylaseb	749	GT35
aCAZy descriptions and classifications compiled from the CAZy database (Cantarel et al. 2003). bIndicates homologues in the P. xylanivorans Mz 5T (DSM 14809) draft genome. Genes encoding predicted secreted polysaccharide degrading enzymes are in bold.
